# Fertility Gene Introns Harbor Transposable Elements that Shape Y-Loop Architecture

**DOI:** 10.64898/2026.07.08.737335

**Authors:** E.K. Beard, Jeffrey P Gamer, Amelie Raz, Mayu Inaba

## Abstract

Transposable elements (TEs) are powerful drivers of genome evolution, yet how they persist under selection and become incorporated into host regulatory networks remains poorly understood. In the *Drosophila* male germline, TEs are highly expressed during the spermatocyte stage, coinciding with activation of giant fertility genes on the Y chromosome. These genes contain megabase-scale introns enriched for repetitive DNA, and three of these genes form prominent nuclear structures known as Y-loops, providing a unique system to investigate gene regulation. Here, we show that multiple TEs expressed in spermatocytes are transcribed from the introns of Y-linked fertility genes. RNA fluorescence in situ hybridization (FISH) targeting several TEs, including *accord2*, *Juan*, and *HMS Beagle*, illuminates distinct nuclear regions corresponding to *kl-2*, *kl-3*, and *kl-5*, respectively. Genetic perturbation of these fertility gene loci or disruption of RNA-processing factors eliminates these TE transcripts, demonstrating that these TE sequences are embedded within Y chromosome-associated nascent transcripts rather than being independently transcribed. The identity and expression patterns of Y-loop-associated TEs vary extensively among closely related *Drosophila* species, consistent with the previously documented rapid evolution of Y-linked loci and suggesting that TEs may contribute to the genetic diversification of these giant fertility genes. We propose that continual turnover of repetitive elements within Y-linked introns provides a mechanism by which rapidly evolving repetitive DNA influences germline gene regulation, male fertility, and speciation.
