## Supplementary material for "Fertility Gene Introns Harbor Transposable Elements that Shape Y-Loop Architecture": Sourcedata1

### Sheet: Sheet1
Juan Control	Juan U2af38-i	HMS beagle Control	HMS beagle U2af38-i	accord2 Control	accord2 U2af38-i	mdg4 Control	mdg4 U2af38-i	McClintock Control	McClintock U2af38-i
638.815	174.688	498.983	222.663	469.498	95.437	498.908	262.738	499.483	188.239
506.952	200.486	563.289	215.913	336.298	87.05	466.668	403.897	1263.6	212.588
338.654	120.902	386.773	204.628	347.525	78.054	510.436	340.216	1778.32	212.159
612.039	203.617	502.547	179.22	492.735	103.625	431.444	446.661	1188.36	189.909
505.981	141.291	621.273	219.836	355.773	80	479.419	364.104	701.176	175.384
337.866	139.255	499.012	202.83	492.936	105.256	492.302	363.629	826.553	203.607
264.158	161.866	438.547	168.701	470.82	94.906	475.799	525.747	1170.95	181.956
407.4	176.035	361.302	169.074	342.524	90.491	462.928	270.084	812.441	177.676
319.371	139.042	551.52	170.189	310.644	75.756	439.359	310.964	511.489	187.041
325.02	139.964	494.328	163.317	345.082	90.157	493.843	285.621	402.215	209.046
335.053	148.628	520.57	146.543	357.279	74.277	441.676	259.335	111.345	215.502
261.339	130.918	618.903	180.913	509.557	77.765	489.868	224.763	299.843	186.377
304.147	121.352	495.509	149.028	309.094	87.951	469.261	221.366	825.426	199.091
291.372	163.951	287.596	43.771	461.877	79.345	458.879	226.027	430.583	166.872
302.019	155.356	354.624	99.577	339	92.457	486.161	217.745	282.828	174.034
300.74	116.253	208.775	72.572	294.328	91.647	490.066	252.515	269.1	173.397
264.575	117.561	507.769	81.525	285.652	90.128	438.835	244.619	795.712	176.278
281.652	131.447	495.181	49.672	301.588	63.928	448.179	248.804	678.277	167.344
325.177	101.939	240.968	101.828	246.372	90.347	413.203	198.97	204.573	173.99
320.84	56.958	257.648	76.158	458.071	93.178	438.211	205.051	280.047	182.871
210.985	112.623	225.981	44.682	207.644	103.225	400.13	245.162	274.5	181.652
260.142	73.966	528.017	101.066	381.549	91.601	291.97	169.792	181.23	265.848
373.418	113.501	143.716	157.148	362.619	97.856	439.371	252.79	1192.84	294.672
266.18	99.16		170.424	264.928	77.369	451.793	238.94	1148.99	392.204
296.387	102.827		231.298	362.663	82.089	349.582	192.98	993.409	282.718
342.671	73.162		147.449	387.527	86.064	274.802	243.627	924.737	240.972
286.418	42.904		96.731		110.474	453.367	251.931	754.758	225.291
334.235			130.771		99.071	272.038	255.528	699.4	281.532
273.997					108.528	463.008	221.385	866.523	291.759
219.774					93.935	346.094	203.388	562.142	329.248
315.835					109.139	456.585	195.228		355.677
					103.106	364.143	184.005		338.677
					110.303	367.644	197.131		275.391
					90.258	414.288	158.246		296.049
					110.532	383.607	163.766		395.12
					90.876		144.848
							147.036
							170.615
							162.43
							177.158
							146.214
							166.215
							166.229
